# SARS-CoV-2 Envelope protein triggers depression and dysosmia via TLR2 mediated neuroinflammation

**DOI:** 10.1101/2023.01.15.524078

**Authors:** Wenliang Su, Jiahang Ju, Minghui Gu, Xinrui Wang, Shaozhuang Liu, Jiawen Yu, Dongliang Mu

## Abstract

**Background:** Depression and dysosmia have been regarded as the main neurological symptoms in COVID-19 patients, the mechanism of which remains unclear. Current studies have demonstrated that SARS-CoV-2 envelope protein served as a pro-inflammatory factor as sensed by Toll like receptor 2 (TLR2), suggesting the viral infection independent pathological feature of E protein. In this study, we aim to determine the role of E protein in depression, dysosmia and associated neuroinflammation in central nervous system (CNS).

**Methods:** Depression and olfactory function were observed in both female and male mice as receiving intracisternal injection of envelope protein. Immunohistochemistry was applied in conjunction with RT-PCR to assess the glial activation, blood-brain barrier status and mediators synthesis in cortex, hippocampus and olfactory bulb. TLR2 was pharmacologically blocked to determine its role in E protein related depression and dysosmia.

**Results:** Intracisternal injection of envelope protein evoked depression and dysosmia in both female and male mice. Immunohistochemistry suggested that envelope protein upregulated IBA1 and GFAP in cortex, hippocampus and olfactory bulb, while ZO-1 was downregulated. Moreover, IL-1β, TNF-α, IL-6, CCL2, MMP2 and CSF1 were upregulated in both cortex and hippocampus, whereas IL-1β, IL-6 and CCL2 were upregulated in olfactory bulb. Furtherly, inhibiting microglia, but not astrocyte, alleviated depression and dysosmia induced by envelope protein. Finally, RT-PCR and immunohistochemistry suggested that TLR2 was upregulated in cortex, hippocampus and olfactory bulb, the blocking of which mitigated depression and dysosmia induced by envelope protein.

**Conclusions:** Our study demonstrates that envelope protein could directly induce depression and dysosmia together with obvious neuroinflammation in CNS. TLR2 mediated depression and dysosmia induced by envelope protein, which could serve as a promising therapeutic target for neurological manifestation in COVID-19 patients.
