## Supplemental Table 1 for "SARS-CoV-2 Envelope protein triggers depression and dysosmia via TLR2 mediated neuroinflammation"

### Sheet: Sheet1
Target gene		Primer sequence 5′-3′
TLR2	FORWARD	TTTCTACTTTACCCAGCTCGCTCA
	REVERSE	GGAACTGTCGGAGGTAGAGTTCG
TLR3	FORWARD	GCGTTGCGAAGTGAAGAACT
	REVERSE	TTCAAGAGGAGGGCGAATAA
TLR4	FORWARD	AAACTTGCCTTCAAAACCTGGC
	REVERSE	ACCTGAACTCATCAATGGTCACATC
TLR5	FORWARD	GCAGGATCATGGCATGTCAAC
	REVERSE	ATCTGGGTGAGGTTACAGCCT
TLR7	FORWARD	ATGTGGACACGGAAGAGACAA
	REVERSE	ACCATCGAAACCCAAAGACTC
TLR8	FORWARD	ACCTGAGCCACAATGGCATTTAC
	REVERSE	TTGCCATCATTTGCATTCCAC
CSF1	FORWARD	CAGGAGTATTGCCAAGGAGGTG
	REVERSE	AGCGCATGGTCTCATCTATTATGTC
MMP2	FORWARD	TGATAACCTGGATGCCGTCG
	REVERSE	CCAGCCAGTCTGATTTGATGC
TNFα	FORWARD	CCCTCACACTCACAAACCACC
	REVERSE	CTTTGAGATCCATGCCGTTG
CCL2	FORWARD	CAGGTCCCTGTCATGCTTCT
	REVERSE	GTGGGGCGTTAACTGCATCT
IL-6	FORWARD	AGTTGTGCAATGGCAATTCTGA
	REVERSE	CTCTGAAGGACTCTGGCTTTGTC
IL-1β	FORWARD	GCATCCAGCTTCAAATCTCGC
	REVERSE	TGTTCATCTCGGAGCCTGTAGTG
β-Actin	FORWARD	GTCCCTCACCCTCCCAAAAG
	REVERSE	GCTGCCTCAACACCTCAACCC
